# Molecular and Pathological Characterization of Cervicovaginal Specimens Evince Significant Protection Against HPV Infections, Bacterial Vaginosis, and Epithelial Cell Abnormalities by *Lactobacillus* species

**DOI:** 10.1101/2024.12.30.630800

**Authors:** John Osei Sekyere, Jason Trama, Martin Adelson, Charulata Trikannad, Desiree DiBlasi, Rachel Schuster, Jing Jing Yang, Eli Mordechai

## Abstract

**Background:** Bacterial vaginosis (BV) results in dysbiosis in the vaginal microbiome and facilitates secondary human papilloma virus (HPV) infections, which can cause cervical abnormalities. The effects of *Lactobacilli* on BV-HPV infections and cervicovaginal pathology were investigated.

**Method:** Electronic molecular and cytology laboratory results, and demographic records of 19,105 females screened for BV, HPV, and cervical cancer between August 2021 and April 2023 were collected. After data cleaning and reorganization, 15, 607 sample results were used. The data was subjected to epidemiological, statistical, and machine learning analyses to identify patterns, correlations, associations, and interactive effects of age, State, *Lactobacilli,* BV-associated pathogens, high-risk HPV (hrHPV) genotypes, BV, and cervical cytology.

**Results:** The final dataset comprised of data from anonymized females (n = 15541, 99.57%), males (n = 13, 0.08%) and unknown gender (n = 53, 0.34%) between 14 and 95 years from 32 States and Washington D.C. Most samples were BV positive (n = 8282, 53.07%) and/or NILM (n = 11749) followed by 14.29% ASCUS (n = 2231), 7.14% LSIL (n = 1115), 1.04% RCC (n = 163), 0.53% HSIL (n = 82), 0.39% ASC-H (n = 61), and 0.16% AGC (n = 25). HPV-positive samples had higher BV pathogens and BV-positive diagnosis (between 51.90% and 68.60%) than BV-negative diagnosis. *Lactobacillus gasseri* (79.75%)*, Lactobacillus jensenii* (82.68%)*, Lactobacillus crispatus* (90.91%) were mostly found in BV-negative and NILM specimens. BV and ECA outcomes were significantly associated with age and State. Statistical, correlation, and machine learning models predictively confirmed these findings.

**Conclusion:** *L. crispatus,* followed by *L. gasseri* and *L. jensenii*, significantly maintains a healthy cervicovaginal microbiome by inhibiting harmful bacterial pathogens and high-risk HPV subtypes; *L. iners* have an opposing or neutral effect.

**Lay summary/importance/highlights:** Bacterial vaginosis (BV) and human papillomavirus (HPV) infections mostly occur in sexually active and reproductive-age women, adversely affecting their quality of life and predisposing them to sequelae of reproductive disorders. In this study, the protective effects of *Lactobacilli* against BV and HPV infections to maintain a healthy cervicovaginal microbiome were investigated. *Lactobacillus crispatus, L. gasseri,* and *L. jensenii* were common in clinical specimens that had no or relatively lower concentrations of hrHPV, BV, and cervico-vaginal cell abnormalities and vice versa. This shows how important these *Lactobacilli* are in maintaining a healthy cervix and vagina. Age and BV were found to be strongly associated with the incidence of HPV infections and epithelial cell abnormalities (ECAs). Some States had higher prevalence of BV and ECAs than others. Co-infection with multiple hrHPV and/or hrHPV-BV pathogens segued into negative health effects; some interactions were beneficial for the microbiome, albeit those were few. This makes multiple HPV genotype infections dangerous.
