## Supplemental Dataset 2 for "Molecular and Pathological Characterization of Cervicovaginal Specimens Evince Significant Protection Against HPV Infections, Bacterial Vaginosis, and Epithelial Cell Abnormalities by *Lactobacillus* species"

### Sheet: 2.1 BV-Bacteria>Freq+Mean
Count
BV Status	F. vaginae	G. vaginalis	BVAB-2	Megasphaera sp.Type 1	Megasphaera sp. Type 2	L. iners	L. gasseri	L. jensenii	L. crispatus
BV Negative	203	568	47	14	4	2201	1296	2243	4712
Transitional BV	360	160	89	50	26	147	123	164	198
BV Positive	5350	4703	3798	3977	1412	4465	206	306	273
	5913	5431	3934	4041	1442	6813	1625	2713	5183
Mean
BV Status	F. vaginae	G. vaginalis	BVAB-2	Megasphaera sp.Type 1	Megasphaera sp. Type 2	L. iners	L. gasseri	L. jensenii	L. crispatus
BV Negative	24.3371	389.749	2.65636	1.24023	0.226326	1177.21	1057.66	15272.7	9710.2
Transitional BV	6034.09	1617.19	627.522	730.776	194.459	888.947	786.881	2995.42	2274.04
BV Positive	52204.7	27625	28029.2	547791	19384.4	2954.75	32.8834	52.0063	67.4864
	58263.2	29632	28659.4	548523	19579.1	5020.91	1877.42	18320.1	12051.7
% BV positive	89.6016	93.2271	97.8011	99.8665	99.0056	58.8489	1.75152	0.283875	0.559973
%BV negative	0.0417711	1.3153	0.00926872	0.000226103	0.00115596	23.4462	56.3356	83.3657	80.5711
P-values
	F. vaginae	G. vaginalis	BVAB-2	Megasphaera sp.Type 1	Megasphaera sp. Type 2	L. iners	L. gasseri	L. jensenii	L. crispatus
	1.41701e-36	1.59047e-06	2.30534e-07	0.513314	0.000210945	4.41525e-16	4.04779e-09	0.253967	0.00154589

### Sheet: 2.2 BV-HPV>Freq+Mean
Count
BV Status	HPV 16	HPV 18	HPV 31	HPV 33	HPV 35	HPV 39	HPV 45	HPV 51	HPV 52	HPV 56	HPV 58	HPV 59	HPV 68
BV Negative	58	23	64	19	58	48	54	80	84	82	35	70	36
Transitional BV	4	4	6	1	7	3	7	5	7	3	3	6	0
BV Positive	123	59	108	29	123	77	99	124	135	102	55	82	52
	185	86	178	49	188	128	160	209	226	187	93	158	88
% BV positive	66.4865	68.6047	60.6742	59.1837	65.4255	60.1562	61.875	59.3301	59.7345	54.5455	59.1398	51.8987	59.0909
Mean
BV Status	HPV 16	HPV 18	HPV 31	HPV 33	HPV 35	HPV 39	HPV 45	HPV 51	HPV 52	HPV 56	HPV 58	HPV 59	HPV 68
BV Negative	875.7	7.09886e+07	11443.7	350.831	135270	366.247	144542	3901.34	2138.71	74188.4	20638.2	41485.4	5.37397e+06
Transitional BV	85.3694	246.409	30.3898	4.95759	35.3136	2101.89	4707.06	1158.4	3421.26	2998.31	0.928793	13438.9	0
BV Positive	904.27	119014	440095	891281	1.72486e+06	4223.54	88721.7	7553.96	3253.74	2247.87	783.492	45503.8	101698
	1865.34	7.11078e+07	451569	891637	1.86017e+06	6691.68	237971	12613.7	8813.71	79434.6	21422.6	100428	5.47567e+06
% BV Positive	48.4775	0.167372	97.4591	99.9601	92.7262	63.1163	37.2826	59.8869	36.9168	2.82984	3.65732	45.3098	1.85727
% BV negative	46.9459	99.8323	2.53422	0.0393469	7.27192	5.47317	60.7394	30.9294	24.2658	93.3956	96.3383	41.3085	98.1427
P-values
	HPV 16	HPV 18	HPV 31	HPV 33	HPV 35	HPV 39	HPV 45	HPV 51	HPV 52	HPV 56	HPV 58	HPV 59	HPV 68
	0.933521	0.534407	0.654653	0.617606	0.684409	0.498712	0.885291	0.784607	0.945328	0.541104	0.528186	0.974431	0.517818

### Sheet: 2.3 Cytology-Bacteria>Freq+Mean
Frequency count
		F. vaginae	G. vaginalis	BVAB-2	Megasphaera sp.Type 1	Megasphaera sp. Type 2	L. iners	L. gasseri	L. jensenii	L. crispatus
NILM		4314	3947	2841	2947	1070	4979	1279	2028	3976
ECA:AGC		13	9	10	8	5	8	1	4	7
ECA:ASCUS		922	862	635	625	226	1022	200	395	692
ECA:ASC-H		29	26	17	24	9	24	9	12	15
ECA:HSIL		42	41	30	31	11	34	6	10	18
ECA:LSIL		478	435	329	333	98	591	94	211	349
RCC		64	62	38	45	11	61	18	31	50
Mean
		F. vaginae	G. vaginalis	BVAB-2	Megasphaera sp.Type 1	Megasphaera sp. Type 2	L. iners	L. gasseri	L. jensenii	L. crispatus
NILM		27336.9	13223.1	15534.8	55330.5	8865.61	1938.64	557.69	8849.98	5002.29
ECA:AGC		23931.5	7070.03	30648.8	2.46561e+06	1.22605e+06	951.07	58.18	336.68	1800.04
ECA:ASCUS		25967.3	23184	14551.7	1.69695e+06	6335.74	3137.82	418.63	869.99	2453.78
ECA:ASC-H		14843.3	2560.93	7078.73	32060.9	4198.82	670.61	192.28	834.48	870.52
ECA:HSIL		60028.6	55567.3	4925.52	40502.3	14468.6	797.97	369.03	196.86	878.56
ECA:LSIL		41281.7	16638.7	10238.7	27076.3	7730.84	2307.73	225.01	1105.54	2717.6
RCC		21628.7	16664.8	3801.04	19431.4	959.22	781.54	419.44	734.99	1162.9

### Sheet: 2.4 HPV-Cytology>Freq+Mean
	Frequency
	HPV 16	HPV 18	HPV 31	HPV 33	HPV 35	HPV 39	HPV 45	HPV 51	HPV 52	HPV 56	HPV 58	HPV 59	HPV 68
NILM	29	16	39	8	35	18	35	26	42	33	13	25	13
ECA:AGC	0	1	0	0	0	0	0	0	0	0	0	0	0
ECA:ASCUS	40	31	57	12	47	26	52	53	76	44	37	51	28
ECA:ASC-H	9	3	5	1	4	1	3	5	7	1	4	1	2
ECA:HSIL	30	7	6	2	8	1	2	2	8	1	5	1	1
ECA:LSIL	66	22	57	25	83	78	62	109	83	98	32	69	39
RCC	0	1	0	0	0	0	0	0	0	1	0	0	0
	Mean
	HPV 16	HPV 18	HPV 31	HPV 33	HPV 35	HPV 39	HPV 45	HPV 51	HPV 52	HPV 56	HPV 58	HPV 59	HPV 68
NILM	317.92	4.1805e+07	49.79	601162	1.21376e+06	14.48	285.38	164.6	34.22	23.95	17.7	373.93	16.13
ECA:AGC	0	174.94	0	0	0	0	0	0	0	0	0	0	0
ECA:ASCUS	153.62	158.54	1.63434e+06	20.69	3457.8	615.64	4825.1	1501.76	3812.07	601.8	1257.01	5944.21	4883.44
ECA:ASC-H	17922.2	418.93	14837.2	0.75	368.73	195.86	7513.92	5088.69	21386.8	78.37	162.24	1021.57	32.7
ECA:HSIL	52384.7	18010.2	583.73	1222.57	5076.29	62.37	27159.2	5251.18	8143.45	6.3	533.54	904.97	2332.76
ECA:LSIL	3170.05	884565	10271.9	287719	854309	32848.6	1.54239e+06	69165	28893.1	24045.1	131137	162370	3.27537e+07
RCC	0	1.59	0	0	0	0	0	0	0	44.36	0	0	0

### Sheet: 2.5 Chi-square analysis
Bacterial Species	BV Outcome	Chi-Square p-value (Bacteria)	Cytology Outcome	HPV Type	Chi-Square p-value (HPV)
F. vaginae	BV Negative	0
G. vaginalis	BV Negative	1.38863e-129
BVAB-2	BV Negative	3.69491e-257
Megasphaera sp.Type 1	BV Negative	5.83452e-285
Megasphaera sp. Type 2	BV Negative	9.26246e-98
L. iners	BV Negative	4.89806e-60
L. gasseri	BV Negative	0
L. jensenii	BV Negative	0
L. crispatus	BV Negative	0
F. vaginae	Transitional BV	4.14573e-33
G. vaginalis	Transitional BV	0.0333311
BVAB-2	Transitional BV	2.42313e-05
Megasphaera sp.Type 1	Transitional BV	7.68089e-16
Megasphaera sp. Type 2	Transitional BV	0.000704001
L. iners	Transitional BV	1.81132e-10
L. gasseri	Transitional BV	1.94958e-20
L. jensenii	Transitional BV	1.9231e-14
L. crispatus	Transitional BV	0.122147
F. vaginae	BV Positive	0
G. vaginalis	BV Positive	0
BVAB-2	BV Positive	0
Megasphaera sp.Type 1	BV Positive	0
Megasphaera sp. Type 2	BV Positive	0
L. iners	BV Positive	0
L. gasseri	BV Positive	6.06866e-114
L. jensenii	BV Positive	1.87328e-213
L. crispatus	BV Positive	0
F. vaginae		0	NILM
G. vaginalis		0	NILM
BVAB-2		3.92385e-281	NILM
Megasphaera sp.Type 1		1.75438e-300	NILM
Megasphaera sp. Type 2		4.34911e-125	NILM
L. iners		0	NILM
L. gasseri		3.02965e-185	NILM
L. jensenii		6.9955e-236	NILM
L. crispatus		0	NILM
F. vaginae		0.514586	ECA:AGC
G. vaginalis		0.945189	ECA:AGC
BVAB-2		0.322849	ECA:AGC
Megasphaera sp.Type 1		0.915237	ECA:AGC
Megasphaera sp. Type 2		0.220916	ECA:AGC
L. iners		0.250177	ECA:AGC
L. gasseri		0.401212	ECA:AGC
L. jensenii		0.869389	ECA:AGC
L. crispatus		0.863297	ECA:AGC
F. vaginae		8.76225e-19	ECA:ASCUS
G. vaginalis		5.13595e-20	ECA:ASCUS
BVAB-2		8.85298e-17	ECA:ASCUS
Megasphaera sp.Type 1		2.33707e-12	ECA:ASCUS
Megasphaera sp. Type 2		8.6859e-06	ECA:ASCUS
L. iners		6.09074e-16	ECA:ASCUS
L. gasseri		0.606904	ECA:ASCUS
L. jensenii		1.8671e-05	ECA:ASCUS
L. crispatus		8.93841e-148	ECA:ASCUS
F. vaginae		0.711391	ECA:ASC-H
G. vaginalis		0.83669	ECA:ASC-H
BVAB-2		0.94135	ECA:ASC-H
Megasphaera sp.Type 1		0.197438	ECA:ASC-H
Megasphaera sp. Type 2		0.428419	ECA:ASC-H
L. iners		0.216614	ECA:ASC-H
L. gasseri		0.657636	ECA:ASC-H
L. jensenii		1	ECA:ASC-H
L. crispatus		0.268653	ECA:ASC-H
F. vaginae		0.325809	ECA:HSIL
G. vaginalis		0.165404	ECA:HSIL
BVAB-2		0.234794	ECA:HSIL
Megasphaera sp.Type 1		0.215633	ECA:HSIL
Megasphaera sp. Type 2		0.557919	ECA:HSIL
L. iners		0.234434	ECA:HSIL
L. gasseri		0.268728	ECA:HSIL
L. jensenii		0.120409	ECA:HSIL
L. crispatus		0.0747329	ECA:HSIL
F. vaginae		0.0794814	ECA:SIL
G. vaginalis		0.139528	ECA:SIL
BVAB-2		0.031117	ECA:SIL
Megasphaera sp.Type 1		0.0657751	ECA:SIL
Megasphaera sp. Type 2		0.360974	ECA:SIL
L. iners		6.00056e-05	ECA:SIL
L. gasseri		0.0112568	ECA:SIL
L. jensenii		0.558214	ECA:SIL
L. crispatus		0.375838	ECA:SIL
F. vaginae		0.758413	RCC
G. vaginalis		0.448823	RCC
BVAB-2		0.706698	RCC
Megasphaera sp.Type 1		0.674388	RCC
Megasphaera sp. Type 2		0.36216	RCC
L. iners		0.244404	RCC
L. gasseri		0.857614	RCC
L. jensenii		0.638814	RCC
L. crispatus		0.597491	RCC
	BV Negative			HPV 16	0.253886
	BV Negative			HPV 18	1
	BV Negative			HPV 31	0.0117764
	BV Negative			HPV 33	0.0890991
	BV Negative			HPV 35	0.320861
	BV Negative			HPV 39	0.0112312
	BV Negative			HPV 45	0.0787225
	BV Negative			HPV 51	0.000498669
	BV Negative			HPV 52	0.00122493
	BV Negative			HPV 56	4.92019e-07
	BV Negative			HPV 58	0.0295227
	BV Negative			HPV 59	1.97606e-06
	BV Negative			HPV 68	0.00498594
	Transitional BV			HPV 16	0.739114
	Transitional BV			HPV 18	0.473411
	Transitional BV			HPV 31	0.820464
	Transitional BV			HPV 33	1
	Transitional BV			HPV 35	0.580658
	Transitional BV			HPV 39	0.953478
	Transitional BV			HPV 45	0.323321
	Transitional BV			HPV 51	0.862085
	Transitional BV			HPV 52	0.958836
	Transitional BV			HPV 56	0.411763
	Transitional BV			HPV 58	1
	Transitional BV			HPV 59	0.601572
	Transitional BV			HPV 68	0.192713
	BV Positive			HPV 16	7.62058e-15
	BV Positive			HPV 18	9.66803e-09
	BV Positive			HPV 31	1.59584e-09
	BV Positive			HPV 33	0.00336865
	BV Positive			HPV 35	4.91643e-14
	BV Positive			HPV 39	4.9937e-07
	BV Positive			HPV 45	1.46175e-09
	BV Positive			HPV 51	1.02284e-09
	BV Positive			HPV 52	1.0868e-10
	BV Positive			HPV 56	8.66036e-06
	BV Positive			HPV 58	4.38945e-05
	BV Positive			HPV 59	0.000613502
	BV Positive			HPV 68	7.37795e-05
			NILM	HPV 16	0.752878
			NILM	HPV 18	0.350364
			NILM	HPV 31	0.00393887
			NILM	HPV 33	0.964989
			NILM	HPV 35	0.135548
			NILM	HPV 39	0.861169
			NILM	HPV 45	0.0156091
			NILM	HPV 51	0.432957
			NILM	HPV 52	0.127817
			NILM	HPV 56	0.30327
			NILM	HPV 58	0.871497
			NILM	HPV 59	0.691066
			NILM	HPV 68	1
			ECA:AGC	HPV 16	1
			ECA:AGC	HPV 18	0.0265695
			ECA:AGC	HPV 31	1
			ECA:AGC	HPV 33	1
			ECA:AGC	HPV 35	1
			ECA:AGC	HPV 39	1
			ECA:AGC	HPV 45	1
			ECA:AGC	HPV 51	1
			ECA:AGC	HPV 52	1
			ECA:AGC	HPV 56	1
			ECA:AGC	HPV 58	1
			ECA:AGC	HPV 59	1
			ECA:AGC	HPV 68	1
			ECA:ASCUS	HPV 16	0.912917
			ECA:ASCUS	HPV 18	0.0022798
			ECA:ASCUS	HPV 31	0.000878635
			ECA:ASCUS	HPV 33	0.917994
			ECA:ASCUS	HPV 35	0.399982
			ECA:ASCUS	HPV 39	0.570172
			ECA:ASCUS	HPV 45	0.00339934
			ECA:ASCUS	HPV 51	0.276145
			ECA:ASCUS	HPV 52	7.29947e-05
			ECA:ASCUS	HPV 56	0.798106
			ECA:ASCUS	HPV 58	0.000152197
			ECA:ASCUS	HPV 59	0.00175327
			ECA:ASCUS	HPV 68	0.0349852
			ECA:ASC-H	HPV 16	0.0302432
			ECA:ASC-H	HPV 18	0.706516
			ECA:ASC-H	HPV 31	0.803038
			ECA:ASC-H	HPV 33	1
			ECA:ASC-H	HPV 35	1
			ECA:ASC-H	HPV 39	0.355035
			ECA:ASC-H	HPV 45	0.8798
			ECA:ASC-H	HPV 51	1
			ECA:ASC-H	HPV 52	0.578427
			ECA:ASC-H	HPV 56	0.144728
			ECA:ASC-H	HPV 58	0.379149
			ECA:ASC-H	HPV 59	0.242702
			ECA:ASC-H	HPV 68	1
			ECA:HSIL	HPV 16	2.12795e-20
			ECA:HSIL	HPV 18	0.0497539
			ECA:HSIL	HPV 31	1
			ECA:HSIL	HPV 33	1
			ECA:HSIL	HPV 35	0.807007
			ECA:HSIL	HPV 39	0.110878
			ECA:HSIL	HPV 45	0.12959
			ECA:HSIL	HPV 51	0.0470075
			ECA:HSIL	HPV 52	1
			ECA:HSIL	HPV 56	0.0273933
			ECA:HSIL	HPV 58	0.59479
			ECA:HSIL	HPV 59	0.0613767
			ECA:HSIL	HPV 68	0.316593
			ECA:SIL	HPV 16	0.0859063
			ECA:SIL	HPV 18	0.492601
			ECA:SIL	HPV 31	0.43033
			ECA:SIL	HPV 33	0.00290038
			ECA:SIL	HPV 35	1.56994e-05
			ECA:SIL	HPV 39	7.3139e-14
			ECA:SIL	HPV 45	0.0242591
			ECA:SIL	HPV 51	4.35208e-13
			ECA:SIL	HPV 52	0.0413821
			ECA:SIL	HPV 56	2.26537e-11
			ECA:SIL	HPV 58	0.497926
			ECA:SIL	HPV 59	7.50771e-05
			ECA:SIL	HPV 68	0.00292178
			RCC	HPV 16	1
			RCC	HPV 18	0.156481
			RCC	HPV 31	1
			RCC	HPV 33	1
			RCC	HPV 35	1
			RCC	HPV 39	1
			RCC	HPV 45	1
			RCC	HPV 51	1
			RCC	HPV 52	1
			RCC	HPV 56	0.465014
			RCC	HPV 58	1
			RCC	HPV 59	1
			RCC	HPV 68	1

### Sheet: 2.6 Chi-square>all factors
	BV Status	BVAB-2	ECA:AGC	ECA:ASC-H	ECA:ASCUS	ECA:HSIL	ECA:LSIL	F. vaginae	G. vaginalis	HPV 16	HPV 18	HPV 31	HPV 33	HPV 35	HPV 39	HPV 45	HPV 51	HPV 52	HPV 56	HPV 58	HPV 59	HPV 68	L. crispatus	L. gasseri	L. iners	L. jensenii	Megasphaera sp. Type 2	Megasphaera sp.Type 1	NILM	Provider State	Pt. Age	Pt. Gender	RCC	hrHPV Result
BV Status
BVAB-2			0.140375	0.739828	0.000144953	0.0243329	0.000683766	0	0	0.000378569	0.00323819	4.07924e-05	0.478897	2.19941e-05	0.0216412	0.00167644	0.0266758	0.000281638	0.950877	0.146764	0.389421	0.413958	0	1.09947e-99	0.00520226	3.55578e-160	0	0	2.90579e-07	1.58563e-86	5.96988e-28	0.55841	0.639	1.05962e-15
ECA:AGC		0.140375		1	0.078796	1	0.317582	0.211479	1	1	0.327353	0.685448	1	1	1	1	1	1	1	1	1	1	0.733099	0.469759	0.330056	1	0.130068	0.638888	1.88811e-17	0.456616	0.971882	0.948218	1	1
ECA:ASC-H		0.739828	1		0.00258929	1	0.0546559	0.154115	0.249813	3.01497e-20	0.000176862	4.30259e-06	0.479321	0.00114674	1	0.0169641	3.94461e-05	1.62269e-09	1	1.71214e-07	1	0.0476299	0.19498	0.366771	0.581903	0.76159	0.204528	0.0240238	1.40938e-41	0.58808	0.0993245	0.000122279	0.862658	7.1921e-30
ECA:ASCUS		0.000144953	0.078796	0.00258929		0.000385502	3.40676e-45	0.000325215	4.35288e-05	0.00580706	1.86079e-08	2.25659e-11	0.066109	3.88559e-05	0.0678018	8.05999e-11	6.75816e-06	1.35387e-16	0.000424251	5.37168e-12	1.8068e-10	5.1895e-06	0.0187563	0.0172894	0.0282031	0.686856	0.126131	0.0144606	0	1.72086e-34	3.23061e-54	0.59515	2.91162e-07	8.12068e-79
ECA:HSIL		0.0243329	1	1	0.000385502		0.0212534	0.0172549	0.005414	2.93717e-187	1.47923e-19	1.93695e-06	0.0139243	3.85182e-11	1	0.468602	0.69865	4.89142e-09	1	7.88334e-09	1	0.95561	0.0400904	0.460042	0.77235	0.272693	0.263622	0.0191428	1.17772e-55	0.493221	0.997185	0.839424	0.697883	9.62194e-98
ECA:LSIL		0.000683766	0.317582	0.0546559	3.40676e-45	0.0212534		0.000419446	0.00241574	5.986e-51	1.14222e-10	1.35744e-37	1.90996e-31	3.41388e-86	1.12896e-122	7.80724e-54	3.28184e-141	9.04513e-67	1.23953e-127	1.04834e-23	1.39697e-70	9.03478e-41	0.170186	0.0279973	7.91551e-11	0.171419	0.627626	0.00188581	0	1.7495e-22	1.04526e-126	0.602398	0.000656519	0
F. vaginae		0	0.211479	0.154115	0.000325215	0.0172549	0.000419446		0	0.00109791	0.0270641	0.00106451	0.984809	7.06918e-05	0.0173448	0.00017814	0.181083	0.000974204	0.189496	0.483891	0.916143	0.486258	0	3.19049e-66	0.145683	4.03559e-152	0	0	1.66146e-07	9.57982e-61	2.17106e-07	0.527349	0.777067	1.40383e-13
G. vaginalis		0	1	0.249813	4.35288e-05	0.005414	0.00241574	0		0.00103885	0.135648	0.00877797	0.461998	0.000671142	0.0950977	0.00294639	0.0211255	0.000791465	0.691053	0.366319	0.20914	0.187156	0	1.71496e-35	4.88715e-09	5.67281e-72	5.66576e-165	0	3.98015e-08	6.6589e-35	8.64951e-05	0.581765	0.429593	1.89348e-10
HPV 16		0.000378569	1	3.01497e-20	0.00580706	2.93717e-187	5.986e-51	0.00109791	0.00103885		0.631115	0.785865	0.9149	0.123551	0.4203	1	0.0096437	1	1	0.702387	1	1	0.0858617	0.503555	0.146316	0.363207	0.260342	6.75867e-05	5.17903e-79	0.100846	0.546234	0.827444	0.297446	0
HPV 18		0.00323819	0.327353	0.000176862	1.86079e-08	1.47923e-19	1.14222e-10	0.0270641	0.135648	0.631115		0.12186	1	1	0.0314218	0.506837	0.539851	0.817697	0.598085	0.98603	1	1	0.00562381	0.606628	0.0299236	1	0.0890347	0.296097	1.16127e-33	0.912385	3.91297e-06	0.832247	1	2.70179e-151
HPV 31		4.07924e-05	0.685448	4.30259e-06	2.25659e-11	1.93695e-06	1.35744e-37	0.00106451	0.00877797	0.785865	0.12186		0.936792	0.00261259	0.384632	0.807937	0.939188	0.225081	0.343492	1	0.0421831	0.617283	0.563073	0.0825628	0.100779	0.192064	0.115042	0.0326798	2.92136e-61	0.941279	0.628774	0.0620042	0.313569	0
HPV 33		0.478897	1	0.479321	0.066109	0.0139243	1.90996e-31	0.984809	0.461998	0.9149	1	0.936792		0.232784	0.876287	1	0.293541	0.343772	0.229947	0.698963	1	0.0193687	0.590206	0.0915237	0.748838	0.710752	1	0.698176	4.70423e-21	0.0246967	0.977148	0.900887	0.986797	5.30286e-86
HPV 35		2.19941e-05	1	0.00114674	3.88559e-05	3.85182e-11	3.41388e-86	7.06918e-05	0.000671142	0.123551	1	0.00261259	0.232784		0.435682	0.00086572	0.530571	1.77757e-06	1	1	0.661815	0.158222	0.0438975	0.327627	0.00250452	0.585119	0.00211547	0.000486724	1.04205e-72	0.480783	0.00267598	0.667598	0.290834	0
HPV 39		0.0216412	1	1	0.0678018	1	1.12896e-122	0.0173448	0.0950977	0.4203	0.0314218	0.384632	0.876287	0.435682		1	0.0314676	0.0492776	1	1.6343e-05	0.000193476	1	0.998781	0.090377	0.00517575	0.953409	0.836461	0.0579548	9.45145e-58	3.1091e-07	3.4882e-23	0.018429	0.465034	9.72616e-226
HPV 45		0.00167644	1	0.0169641	8.05999e-11	0.468602	7.80724e-54	0.00017814	0.00294639	1	0.506837	0.807937	1	0.00086572	1		0.103155	1	0.760654	1	0.135558	1	0.145118	1	0.061853	0.125153	0.0342071	0.00104353	3.40412e-55	0.0312931	0.919276	0.769863	0.359997	1.03365e-282
HPV 51		0.0266758	1	3.94461e-05	6.75816e-06	0.69865	3.28184e-141	0.181083	0.0211255	0.0096437	0.539851	0.939188	0.293541	0.530571	0.0314676	0.103155		0.00141894	0.00138605	1.98884e-06	0.00228942	0.00200716	0.563384	0.153403	0.00443578	0.878639	0.499129	0.00919016	5.07604e-99	0.00306282	2.87268e-26	0.637745	0.249015	0
HPV 52		0.000281638	1	1.62269e-09	1.35387e-16	4.89142e-09	9.04513e-67	0.000974204	0.000791465	1	0.817697	0.225081	0.343772	1.77757e-06	0.0492776	1	0.00141894		0.62568	7.23791e-06	3.20985e-05	0.0464029	0.223634	0.0277539	0.0159225	0.070926	0.0779147	0.0144872	1.80744e-87	0.0438107	1.08777e-09	0.332143	0.220131	0
HPV 56		0.950877	1	1	0.000424251	1	1.23953e-127	0.189496	0.691053	1	0.598085	0.343492	0.229947	1	1	0.760654	0.00138605	0.62568		0.712364	0.00803136	0.661521	0.317562	0.0548661	0.106932	0.845065	0.651524	0.493032	9.08781e-75	0.00029391	4.89883e-23	0.669052	0.743026	0
HPV 58		0.146764	1	1.71214e-07	5.37168e-12	7.88334e-09	1.04834e-23	0.483891	0.366319	0.702387	0.98603	1	0.698963	1	1.6343e-05	1	1.98884e-06	7.23791e-06	0.712364		0.561742	0.175374	0.454773	0.278373	0.0378409	0.927051	1	0.127416	2.85832e-42	0.478314	0.10496	0.819827	0.629689	1.12153e-163
HPV 59		0.389421	1	1	1.8068e-10	1	1.39697e-70	0.916143	0.20914	1	1	0.0421831	1	0.661815	0.000193476	0.135558	0.00228942	3.20985e-05	0.00803136	0.561742		0.00533209	0.393191	0.439763	0.292613	0.66772	0.978341	0.420842	3.28392e-67	9.24895e-05	9.64182e-14	0.764123	0.365647	3.81804e-279
HPV 68		0.413958	1	0.0476299	5.1895e-06	0.95561	9.03478e-41	0.486258	0.187156	1	1	0.617283	0.0193687	0.158222	1	1	0.00200716	0.0464029	0.661521	0.175374	0.00533209		0.950105	0.639689	0.126726	0.612167	0.613217	0.507623	4.8023e-39	0.465526	2.76728e-05	0.828681	0.659444	7.85217e-155
L. crispatus		0	0.733099	0.19498	0.0187563	0.0400904	0.170186	0	0	0.0858617	0.00562381	0.563073	0.590206	0.0438975	0.998781	0.145118	0.563384	0.223634	0.317562	0.454773	0.393191	0.950105		4.91214e-33	1.30073e-174	1.06853e-08	4.87405e-135	0	0.00367771	2.37518e-34	0.000418955	0.263509	0.543772	0.00508652
L. gasseri		1.09947e-99	0.469759	0.366771	0.0172894	0.460042	0.0279973	3.19049e-66	1.71496e-35	0.503555	0.606628	0.0825628	0.0915237	0.327627	0.090377	1	0.153403	0.0277539	0.0548661	0.278373	0.439763	0.639689	4.91214e-33		2.28899e-93	0.00115847	5.81498e-30	3.19364e-112	0.000798282	2.62349e-05	2.70617e-36	0.458791	0.891633	8.71959e-06
L. iners		0.00520226	0.330056	0.581903	0.0282031	0.77235	7.91551e-11	0.145683	4.88715e-09	0.146316	0.0299236	0.100779	0.748838	0.00250452	0.00517575	0.061853	0.00443578	0.0159225	0.106932	0.0378409	0.292613	0.126726	1.30073e-174	2.28899e-93		1.53471e-52	6.18576e-10	4.52156e-06	2.30051e-08	1.77578e-09	3.50764e-24	0.982909	0.125309	1.08259e-11
L. jensenii		3.55578e-160	1	0.76159	0.686856	0.272693	0.171419	4.03559e-152	5.67281e-72	0.363207	1	0.192064	0.710752	0.585119	0.953409	0.125153	0.878639	0.070926	0.845065	0.927051	0.66772	0.612167	1.06853e-08	0.00115847	1.53471e-52		3.71465e-50	1.37432e-204	0.497514	5.5913e-06	0.756594	0.225449	0.652785	0.297604
Megasphaera sp. Type 2		0	0.130068	0.204528	0.126131	0.263622	0.627626	0	5.66576e-165	0.260342	0.0890347	0.115042	1	0.00211547	0.836461	0.0342071	0.499129	0.0779147	0.651524	1	0.978341	0.613217	4.87405e-135	5.81498e-30	6.18576e-10	3.71465e-50		9.86811e-164	0.33511	3.35754e-76	1.39667e-10	0.199439	0.333017	0.00202061
Megasphaera sp.Type 1		0	0.638888	0.0240238	0.0144606	0.0191428	0.00188581	0	0	6.75867e-05	0.296097	0.0326798	0.698176	0.000486724	0.0579548	0.00104353	0.00919016	0.0144872	0.493032	0.127416	0.420842	0.507623	0	3.19364e-112	4.52156e-06	1.37432e-204	9.86811e-164		6.16592e-05	1.31153e-51	8.74381e-35	0.948627	0.679865	7.28015e-12
NILM		2.90579e-07	1.88811e-17	1.40938e-41	0	1.17772e-55	0	1.66146e-07	3.98015e-08	5.17903e-79	1.16127e-33	2.92136e-61	4.70423e-21	1.04205e-72	9.45145e-58	3.40412e-55	5.07604e-99	1.80744e-87	9.08781e-75	2.85832e-42	3.28392e-67	4.8023e-39	0.00367771	0.000798282	2.30051e-08	0.497514	0.33511	6.16592e-05		8.31506e-56	6.93642e-209	0.374368	6.51189e-09	0
Provider State		1.58563e-86	0.456616	0.58808	1.72086e-34	0.493221	1.7495e-22	9.57982e-61	6.6589e-35	0.100846	0.912385	0.941279	0.0246967	0.480783	3.1091e-07	0.0312931	0.00306282	0.0438107	0.00029391	0.478314	9.24895e-05	0.465526	2.37518e-34	2.62349e-05	1.77578e-09	5.5913e-06	3.35754e-76	1.31153e-51	8.31506e-56		4.77467e-62	2.51051e-11	8.95903e-05	1.38158e-08
Pt. Age		5.96988e-28	0.971882	0.0993245	3.23061e-54	0.997185	1.04526e-126	2.17106e-07	8.64951e-05	0.546234	3.91297e-06	0.628774	0.977148	0.00267598	3.4882e-23	0.919276	2.87268e-26	1.08777e-09	4.89883e-23	0.10496	9.64182e-14	2.76728e-05	0.000418955	2.70617e-36	3.50764e-24	0.756594	1.39667e-10	8.74381e-35	6.93642e-209	4.77467e-62		1	0.586583	2.50985e-85
Pt. Gender		0.55841	0.948218	0.000122279	0.59515	0.839424	0.602398	0.527349	0.581765	0.827444	0.832247	0.0620042	0.900887	0.667598	0.018429	0.769863	0.637745	0.332143	0.669052	0.819827	0.764123	0.828681	0.263509	0.458791	0.982909	0.225449	0.199439	0.948627	0.374368	2.51051e-11	1		0.70485	0.633505
RCC		0.639	1	0.862658	2.91162e-07	0.697883	0.000656519	0.777067	0.429593	0.297446	1	0.313569	0.986797	0.290834	0.465034	0.359997	0.249015	0.220131	0.743026	0.629689	0.365647	0.659444	0.543772	0.891633	0.125309	0.652785	0.333017	0.679865	6.51189e-09	8.95903e-05	0.586583	0.70485		9.69776e-05
hrHPV Result		1.05962e-15	1	7.1921e-30	8.12068e-79	9.62194e-98	0	1.40383e-13	1.89348e-10	0	2.70179e-151	0	5.30286e-86	0	9.72616e-226	1.03365e-282	0	0	0	1.12153e-163	3.81804e-279	7.85217e-155	0.00508652	8.71959e-06	1.08259e-11	0.297604	0.00202061	7.28015e-12	0	1.38158e-08	2.50985e-85	0.633505	9.69776e-05
